# Data Fusion by Matrix Completion for Exposome Target Interaction Prediction

**DOI:** 10.1101/2022.08.24.505125

**Authors:** Kai Wang, Nicole Kim, Maryam Bagherian, Kai Li, Elysia Chou, Justin A. Colacino, Dana C. Dolinoy, Maureen A. Sartor

## Abstract

Human exposure to toxic chemicals presents a huge health burden and disease risk. Key to understanding chemical toxicity is knowledge of the molecular target(s) of the chemicals. Because a comprehensive safety assessment for all chemicals is infeasible due to limited resources, a robust computational method for discovering targets of environmental exposures is a promising direction for public health research. In this study, we implemented a novel matrix completion algorithm named coupled matrix-matrix completion (CMMC) for predicting exposome-target interactions, which exploits the vast amount of accumulated data regarding chemical exposures and their molecular targets. Our approach achieved an AUC of 0.89 on a benchmark dataset generated using data from the Comparative Toxicogenomics Database. Our case study with bisphenol A (BPA) and its analogues shows that CMMC can be used to accurately predict molecular targets of novel chemicals without any prior bioactivity knowledge. Overall, our results demonstrate the feasibility and promise of computational predicting environmental chemical-target interactions to efficiently prioritize chemicals for further study.
