## Supplementary material for "Data Fusion by Matrix Completion for Exposome Target Interaction Prediction": Supplementary.Table.3.xlsx

### Sheet: Sheet1
			WKNKN(-)			WKNKN(+)			Binary Conversion Cutoff
		CMMC	CMF	GRMF	WGRMF	CMF	GRMF	WGRMF
N1	200x400	0.885±0.020	0.832±0.025	0.844±0.018	0.845±0.021	0.843±0.025	0.854±0.019	0.856±0.021	0.05
			0.814±0.026	0.823±0.027	0.828±0.025	0.831±0.028	0.846±0.027	0.848±0.026	0.1
			0.806±0.036	0.796±0.035	0.800±0.036	0.816±0.035	0.833±0.034	0.834±0.036	0.2
	400x600	0.893±0.012	0.824±0.014	0.836±0.017	0.843±0.014	0.842±0.014	0.849±0.016	0.856±0.014	0.05
			0.817±0.011	0.806±0.016	0.816±0.013	0.834±0.009	0.833±0.012	0.839±0.011	0.1
			0.803±0.014	0.766±0.020	0.778±0.015	0.818±0.013	0.812±0.016	0.818±0.015	0.2
	600x800	0.884±0.004	0.761±0.006	0.806±0.015	0.820±0.005	0.778±0.005	0.818±0.012	0.828±0.005	0.05
			0.718±0.006	0.781±0.023	0.803±0.007	0.781±0.005	0.803±0.013	0.814±0.006	0.1
			0.599±0.006	0.660±0.020	0.679±0.004	0.732±0.006	0.746±0.015	0.760±0.006	0.2
N2	200x400	0.842±0.028	0.815±0.036	0.824±0.031	0.827±0.031	0.824±0.034	0.842±0.031	0.845±0.032	0.05
			0.802±0.035	0.807±0.023	0.814±0.023	0.822±0.036	0.836±0.033	0.840±0.032	0.1
			0.785±0.040	0.775±0.026	0.779±0.024	0.799±0.039	0.816±0.032	0.818±0.032	0.2
	400x600	0.838±0.012	0.798±0.018	0.809±0.019	0.815±0.018	0.818±0.014	0.825±0.015	0.832±0.013	0.05
			0.792±0.016	0.781±0.016	0.793±0.010	0.815±0.014	0.818±0.013	0.826±0.009	0.1
			0.762±0.014	0.753±0.023	0.767±0.016	0.785±0.013	0.784±0.013	0.791±0.011	0.2
	600x800	0.819±0.004	0.738±0.006	0.777±0.012	0.787±0.004	0.768±0.006	0.791±0.012	0.801±0.004	0.05
			0.672±0.005	0.749±0.021	0.769±0.005	0.773±0.006	0.783±0.015	0.796±0.004	0.1
			0.588±0.008	0.680±0.026	0.705±0.005	0.678±0.006	0.722±0.015	0.736±0.005	0.2
