## Supplementary material for "Data Fusion by Matrix Completion for Exposome Target Interaction Prediction": Supplementary.Table.4.xlsx

### Sheet: BPA
geneid	ori	Input	run1	run2	run3	run4	run5	run6	avg	symbol	types
4780	0	0	0.0944821	0.116999	0.094995	0.117097	0.0951564	0.117759	0.106081	NFE2L2	Top100
2099	0	0	0.0879985	0.0954064	0.087949	0.0953448	0.0882322	0.0956945	0.0917709	ESR1	Top100
7157	0	0	0.0886654	0.0851504	0.0887053	0.0848658	0.0892668	0.085873	0.0870878	TP53	Top100
196	0	0	0.0710815	0.0901484	0.0708447	0.0898813	0.0712153	0.0903708	0.0805904	AHR	Top100
367	0	0	0.0572977	0.0618625	0.0570434	0.0617198	0.0572785	0.0617993	0.0595002	AR	Top100
1543	0	0	0.0510581	0.0638635	0.0507341	0.0634822	0.0508069	0.063526	0.0572451	CYP1A1	Top100
1544	0	0	0.0464702	0.0682917	0.0457451	0.0673558	0.0462914	0.0682997	0.0570757	CYP1A2	Top100
8856	0	0	0.0402398	0.0413629	0.0403854	0.0415671	0.0404811	0.0413273	0.040894	NR1I2	Top100
3014	0	0	0.0396659	0.0419014	0.0389657	0.0408076	0.0387307	0.0409389	0.0401684	H2AX	Top100
3725	0	0	0.0303489	0.0291053	0.030437	0.0291273	0.0298994	0.0287053	0.0296039	JUN	Top100
7421	0	0	0.0265601	0.0301498	0.0277011	0.0320646	0.0262939	0.0303371	0.0288511	VDR	Top100
6714	0	0	0.0285792	0.0273673	0.0292381	0.0272209	0.0285702	0.0276686	0.0281074	SRC	Top100
2100	0	0	0.0280062	0.0279544	0.0276492	0.02773	0.0274482	0.0277676	0.0277593	ESR2	Top100
2908	0	0	0.0263784	0.0268303	0.0270056	0.0275734	0.0263775	0.0271002	0.0268776	NR3C1	Top100
1576	0	0	0.0287363	0.0241896	0.0289898	0.0244525	0.0289192	0.024188	0.0265792	CYP3A4	Top100
5465	0	0	0.0243637	0.0291016	0.0249503	0.0286366	0.0232433	0.0277576	0.0263422	PPARA	Top100
9970	0	0	0.0232066	0.0265386	0.0232365	0.0265267	0.0232371	0.0263485	0.024849	NR1I3	Top100
1555	0	0	0.026789	0.022797	0.0259296	0.0216812	0.0268327	0.0232949	0.0245541	CYP2B6	Top100
7067	0	0	0.0230276	0.0256042	0.0228065	0.0255801	0.0220477	0.0251358	0.0240336	THRA	Top100
7068	0	0	0.0217243	0.0211408	0.0217271	0.0213606	0.0211797	0.0209706	0.0213505	THRB	Top100
5468	0	0	0.0247265	0.0160795	0.0248742	0.0160093	0.0248641	0.0160889	0.0204404	PPARG	100-1000
6720	0	0	0.0180211	0.0155616	0.0175787	0.0153033	0.0178849	0.0157175	0.0166779	SREBF1	100-1000
5241	0	0	0.0140441	0.0143663	0.0141059	0.0143306	0.0141528	0.0142457	0.0142076	PGR	100-1000
4988	0	0	0.0128245	0.0135649	0.0134655	0.0147326	0.0117461	0.0129786	0.0132187	OPRM1	100-1000
2353	0	0	0.0157765	0.0096731	0.0157777	0.00963439	0.0157983	0.00993945	0.0127666	FOS	100-1000
153	0	0	0.014291	0.00987457	0.0145177	0.010043	0.0132926	0.00903131	0.0118417	ADRB1	100-1000
1559	0	0	0.0134391	0.006938	0.0135307	0.00713193	0.0132586	0.00730488	0.0102672	CYP2C9	100-1000
969	0	0	0.0098342	0.00946885	0.00964265	0.00603155	0.0109168	0.0113119	0.00953433	CD69	100-1000
1453	0	0	0.00955009	0.0074612	0.0108334	0.00922524	0.00910788	0.00707725	0.00887584	CSNK1D	100-1000
1281	0	0	0.00847424	0.0067688	0.0100758	0.008224	0.00953114	0.00803443	0.00851807	COL3A1	100-1000
958	0	0	0.00681651	0.0079165	0.0108084	0.0125814	0.00603456	0.00620599	0.00839389	CD40	100-1000
4314	0	0	0.00731464	0.0042985	0.00883275	0.00597933	0.013392	0.0104628	0.00838001	MMP3	100-1000
3358	0	0	0.00911521	0.00728624	0.00967241	0.00769605	0.00835473	0.00649863	0.00810388	HTR2C	1000-5000
3297	0	0	0.00734962	0.00783117	0.00840431	0.00949697	0.00699763	0.00749014	0.00792831	HSF1	1000-5000
51176	0	0	0.0076362	0.00688756	0.00828499	0.00840262	0.00771061	0.00681034	0.00762205	LEF1	1000-5000
7412	0	0	0.00907759	0.00552951	0.00902895	0.00495906	0.0101001	0.00654817	0.00754057	VCAM1	1000-5000
5732	0	0	0.00903385	0.00746797	0.00779473	0.00523348	0.00726023	0.0042222	0.00683541	PTGER2	1000-5000
7253	0	0	0.00620589	0.0055389	0.00678322	0.00598032	0.00792953	0.00731035	0.0066247	TSHR	1000-5000
4520	0	0	0.00677779	0.0067874	0.00680038	0.00695824	0.00604793	0.00614644	0.00658636	MTF1	1000-5000
2101	0	0	0.00943175	0.0039241	0.00897477	0.00388246	0.00931083	0.00380344	0.00655456	ESRRA	1000-5000
6469	0	0	0.00651778	0.00497544	0.00784229	0.00643337	0.00717093	0.00586826	0.00646801	SHH	1000-5000
5451	0	0	0.00726083	0.00532607	0.00754152	0.00558122	0.00667665	0.00526671	0.0062755	POU2F1	1000-5000
5290	0	0	0.00605618	0.00505524	0.00680502	0.00517063	0.00730239	0.00579851	0.00603133	PIK3CA	1000-5000
7021	0	0	0.00742941	0.0042382	0.00674573	0.00385856	0.00766275	0.00423741	0.00569534	TFAP2B	1000-5000
6531	0	0	0.00625738	0.00295452	0.00778084	0.00471129	0.00726191	0.00391892	0.00548081	SLC6A3	1000-5000
1551	0	0	0.00568445	0.00457424	0.00585484	0.00474117	0.00604298	0.00490985	0.00530126	CYP3A7	1000-5000
5980	0	0	0.0053245	0.00437005	0.00678227	0.00548298	0.00543979	0.00358122	0.00516347	REV3L	1000-5000
5915	0	0	0.00500335	0.0036699	0.00443832	0.00293003	0.00494252	0.00457783	0.00426032	RARB	5000-10000
3363	0	0	0.0061722	0.00283019	0.00610074	0.00248642	0.00551085	0.00217912	0.00421325	HTR7	5000-10000
9971	0	0	0.00391302	0.00226268	0.00561587	0.00417309	0.00369804	0.00184219	0.00358415	NR1H4	5000-10000
7494	0	0	0.00382829	0.00388626	0.0031366	0.00345621	0.00302039	0.00345182	0.00346326	XBP1	5000-10000
4985	0	0	0.00393862	0.00208953	0.00322705	0.000915185	0.00543417	0.0034957	0.00318338	OPRD1	5000-10000
10062	0	0	0.00188156	0	0.00232113	0.000449215	0.00222857	0	0.00114675	NR1H3	5000-10000
5914	0	0	0.00171719	4.28411e-05	0.00292401	0.00064176	0.00118919	0	0.00108583	RARA	5000-10000

### Sheet: BPB
geneid	ori	input	run1	run2	run3	run4	run5	run6	avg	symbol	types
4780	0	0	0.0908283	0.115795	0.0910908	0.115654	0.0913973	0.116278	0.103507	NFE2L2	top100
7157	0	0	0.083608	0.0841989	0.0834475	0.0837303	0.0839461	0.0845841	0.0839191	TP53	top100
2099	0.180726	0	0.0650014	0.069137	0.0647166	0.0689133	0.0652131	0.0694569	0.0670731	ESR1	top100
1728	0	0	0.0525163	0.0613228	0.052392	0.0614311	0.0524905	0.0617598	0.0569854	NQO1	top100
1544	0	0	0.0418832	0.0660501	0.041338	0.0654691	0.0414664	0.0659883	0.0536992	CYP1A2	top100
1543	0	0	0.0418518	0.0623918	0.0415931	0.0621389	0.0416061	0.0619958	0.0519296	CYP1A1	top100
3576	0	0	0.0494496	0.0530961	0.0492006	0.052533	0.0494127	0.0526779	0.0510617	CXCL8	top100
367	0.108262	0	0.0420032	0.0466474	0.0416557	0.0464296	0.041975	0.046539	0.0442083	AR	top100
3091	0	0	0.0389774	0.0413171	0.0383873	0.040909	0.0392431	0.0414539	0.040048	HIF1A	top100
3014	0	0	0.0384542	0.0419424	0.0377618	0.0408175	0.0374066	0.0409559	0.0395564	H2AX	top100
9429	0	0	0.0346853	0.042444	0.0339683	0.0427463	0.0342211	0.0430551	0.03852	ABCG2	top100
2309	0	0	0.0332148	0.0413841	0.0333272	0.0418728	0.0324745	0.0408558	0.0371882	FOXO3	top100
595	0	0	0.0330684	0.0350512	0.0330944	0.035135	0.0329945	0.0350835	0.0340712	CCND1	top100
4318	0	0	0.0304789	0.0304871	0.0312136	0.0309846	0.0319468	0.031831	0.031157	MMP9	top100
2100	0.020081	0	0.0309307	0.0306229	0.0304841	0.0303602	0.0302613	0.0303567	0.0305026	ESR2	top100
8856	0.080323	0	0.0322713	0.0280593	0.0323574	0.0282548	0.0323402	0.0277058	0.0301648	NR1I2	top100
3725	0	0	0.0291394	0.0279168	0.0289053	0.0277199	0.0285343	0.0274479	0.0282773	JUN	top100
7421	0	0	0.0252929	0.0294993	0.026185	0.0313389	0.0248493	0.0296383	0.0278006	VDR	top100
6714	0	0	0.0273727	0.0268977	0.0278464	0.0267311	0.0272529	0.0270428	0.0271906	SRC	top100
847	0	0	0.0261564	0.0254604	0.0268077	0.0261268	0.0262487	0.0256949	0.0260825	CAT	top100
1555	0	0	0.0289911	0.022809	0.0286106	0.0223898	0.0289868	0.0229	0.0257812	CYP2B6	top100
7068	0	0	0.0231408	0.0219705	0.0228946	0.0219642	0.0226373	0.0218445	0.0224087	THRB	top100
7067	0	0	0.0215682	0.0226892	0.0212458	0.0225471	0.0207732	0.022216	0.0218399	THRA	top100
5468	0	0	0.0254472	0.0154591	0.0255079	0.0153506	0.0256014	0.0155381	0.0204841	PPARG	100-1000
6720	0	0	0.0192417	0.0163147	0.0187476	0.0160667	0.0190694	0.0166627	0.0176838	SREBF1	100-1000
1588	0	0	0.0197544	0.014642	0.0198739	0.0148308	0.0198854	0.0148194	0.017301	CYP19A1	100-1000
9970	0.050445	0	0.0166316	0.0177505	0.0166776	0.0177462	0.0168154	0.0175499	0.0171952	NR1I3	100-1000
4312	0	0	0.025245	0.00913432	0.0244915	0.00855148	0.0257706	0.00911652	0.0170516	MMP1	100-1000
2908	0.050445	0	0.0190278	0.0132311	0.0196863	0.0143261	0.0190845	0.0137632	0.0165198	NR3C1	100-1000
2194	0	0	0.0163187	0.0140432	0.016352	0.0134037	0.0171354	0.0145694	0.0153037	FASN	100-1000
10599	0	0	0.018283	0.0103437	0.0187762	0.0110872	0.0197025	0.010529	0.014787	SLCO1B1	100-1000
6347	0	0	0.0144154	0.0137629	0.0146285	0.0142842	0.0158468	0.0153722	0.0147183	CCL2	100-1000
6256	0	0	0.0155497	0.0114162	0.0151809	0.0102861	0.015246	0.0110685	0.0131246	RXRA	100-1000
5241	0.020081	0	0.0136527	0.0125135	0.0136178	0.0124512	0.013782	0.0123325	0.0130583	PGR	100-1000
8647	0	0	0.0139837	0.0113749	0.0134723	0.0109014	0.0143425	0.0113686	0.0125739	ABCB11	100-1000
4988	0	0	0.0125028	0.0125403	0.0129736	0.0136612	0.0112837	0.0120644	0.0125044	OPRM1	100-1000
6401	0	0	0.010046	0.0109814	0.0109746	0.0126421	0.0120556	0.0141694	0.0118115	SELE	100-1000
8837	0	0	0.0135139	0.00867883	0.0147789	0.00981128	0.0136733	0.00826559	0.0114536	CFLAR	100-1000
2353	0	0	0.0144645	0.00606095	0.0144466	0.00603554	0.0144781	0.00648639	0.0103287	FOS	100-1000
5728	0	0	0.00987203	0.00913854	0.00970466	0.0090793	0.0105125	0.00944946	0.00962608	PTEN	100-1000
1559	0	0	0.0133498	0.00477455	0.0135077	0.00516332	0.013112	0.00494615	0.00914225	CYP2C9	100-1000
969	0	0	0.00923901	0.00901916	0.00948104	0.00596432	0.0103581	0.0106629	0.00912074	CD69	100-1000
958	0	0	0.00712796	0.00803462	0.010956	0.0128613	0.0063941	0.00622866	0.00860043	CD40	100-1000
1281	0	0	0.00858774	0.00586797	0.0100704	0.00735385	0.00942994	0.0069525	0.00804373	COL3A1	1000-5000
51176	0	0	0.0084521	0.00679881	0.00898187	0.00838558	0.00860804	0.00674151	0.00799465	LEF1	1000-5000
3358	0	0	0.00962094	0.00636919	0.0101446	0.0068609	0.00897096	0.00558873	0.00792589	HTR2C	1000-5000
3361	0	0	0.00947795	0.0073691	0.0090119	0.00687931	0.00857721	0.00606531	0.0078968	HTR5A	1000-5000
5732	0	0	0.00964916	0.00814549	0.00845538	0.00623955	0.00797387	0.00515311	0.00760276	PTGER2	1000-5000
6403	0	0	0.00627432	0.00735035	0.00676075	0.00715561	0.0080114	0.00803506	0.00726458	SELP	1000-5000
2101	0	0	0.0100855	0.00328066	0.00957404	0.00348401	0.0101027	0.00334974	0.00664611	ESRRA	1000-5000
7412	0	0	0.00872	0.00372738	0.00873233	0.00334544	0.00970923	0.00487932	0.00651895	VCAM1	1000-5000
2113	0	0	0.00811842	0.00508991	0.00827514	0.00499651	0.00759017	0.0047148	0.00646416	ETS1	1000-5000
6531	0	0	0.00807196	0.00270144	0.00959531	0.00460978	0.00903743	0.00365496	0.00627848	SLC6A3	1000-5000
6469	0	0	0.00675127	0.00428924	0.00793394	0.00574357	0.00728654	0.00507991	0.00618075	SHH	1000-5000
5451	0	0	0.00737297	0.00468697	0.00759071	0.00483114	0.00682438	0.00472927	0.00600591	POU2F1	1000-5000
4774	0	0	0.00605487	0.00532379	0.00704884	0.00657905	0.00553184	0.00522893	0.00596122	NFIA	1000-5000
7253	0	0	0.00643132	0.00383474	0.00709164	0.00442877	0.00819644	0.00570504	0.00594799	TSHR	1000-5000
4520	0	0	0.00627945	0.00575777	0.00623342	0.00595486	0.00573846	0.00538553	0.00589158	MTF1	1000-5000
7430	0	0	0.00891835	0.00129247	0.00949949	0.00213347	0.00959905	0.00218722	0.00560501	EZR	1000-5000
7021	0	0	0.00791088	0.00352502	0.00706668	0.00313053	0.00814952	0.00367887	0.00557691	TFAP2B	1000-5000
5980	0	0	0.00473657	0.00362274	0.00631041	0.00482697	0.0048438	0.00277317	0.00451894	REV3L	1000-5000
5328	0	0	0.00544714	0.00287321	0.00553906	0.0028398	0.00620593	0.00343244	0.0043896	PLAU	1000-5000
7069	0	0	0.00475243	0.00296112	0.0060844	0.00424955	0.00457185	0.00302583	0.0042742	THRSP	1000-5000
7494	0	0	0.00504957	0.00414303	0.00411476	0.0035647	0.00444511	0.00387451	0.00419861	XBP1	1000-5000
9971	0	0	0.00454649	0.001533	0.00611721	0.00329892	0.00445948	0.00129721	0.00354205	NR1H4	5000-10000
3363	0	0	0.00576637	0.00080284	0.00572989	0.000638798	0.00543694	0.000573877	0.00315812	HTR7	5000-10000
6390	0	0	0.0053486	0.000924903	0.00506719	0.00102795	0.00451599	0.000807464	0.00294868	SDHB	5000-10000
1435	0	0	0.00596852	0	0.00445672	0	0.00710276	0	0.00292133	CSF1	5000-10000
4985	0	0	0.0038498	0.00123485	0.00310415	2.43994e-05	0.00555815	0.00284113	0.00276875	OPRD1	5000-10000
952	0	0	0.00329061	0.000615338	0.00420529	0.00227744	0.00383539	0.000930351	0.00252574	CD38	5000-10000
1581	0	0	0.0045783	0.000550606	0.00486585	4.87079e-05	0.00437758	0	0.00240351	CYP7A1	5000-10000
1579	0	0	0.00487828	0.00101143	0.00375859	7.78219e-05	0.00344126	0	0.00219456	CYP4A11	5000-10000
10062	0	0	0.00348288	0	0.00370864	0.000219373	0.00369824	0	0.00185152	NR1H3	5000-10000
5914	0	0	0.00295371	0	0.00409928	0	0.00254746	0	0.00160007	RARA	5000-10000

### Sheet: BPF
geneid	ori	Input	run1	run2	run3	run4	run5	run6	avg	symbol	types
4780	0	0	0.0920612	0.120872	0.0924303	0.121509	0.0925464	0.121649	0.106845	NFE2L2	top100
2099	0.13418	0	0.0753263	0.0821721	0.0752989	0.0820139	0.0755644	0.0826457	0.0788369	ESR1	top100
367	0.050445	0	0.0532696	0.0642449	0.0531091	0.0640486	0.0532302	0.0640612	0.0586606	AR	top100
3091	0	0	0.0401098	0.0424342	0.0397785	0.0420868	0.0404005	0.042516	0.041221	HIF1A	top100
8856	0	0	0.0380472	0.0380156	0.0381201	0.0382283	0.0383251	0.0378999	0.038106	NR1I2	top100
2100	0.020081	0	0.0320125	0.034843	0.0315093	0.0343093	0.0313038	0.0344937	0.0330786	ESR2	top100
7421	0	0	0.0260718	0.0287723	0.0257161	0.028378	0.025356	0.0280724	0.0270611	VDR	top100
5465	0	0	0.0225278	0.0269186	0.0232509	0.0265704	0.0211277	0.0252354	0.0242718	PPARA	top100
9970	0	0	0.0212428	0.0247306	0.0212742	0.0247861	0.0214258	0.024677	0.0230228	NR1I3	top100
5468	0.01	0	0.0262145	0.0183376	0.0263608	0.0182108	0.0263885	0.0184328	0.0223242	PPARG	top100
5241	0.01	0	0.0150709	0.0160124	0.0150984	0.0159892	0.0152429	0.0159095	0.0155539	PGR	100-1000
6347	0	0	0.0136665	0.015324	0.014065	0.0161633	0.0154806	0.0174414	0.0153568	CCL2	100-1000
4312	0	0	0.0235344	0.00746713	0.0223614	0.00633071	0.0241023	0.00759721	0.0152322	MMP1	100-1000
3605	0	0	0.0127383	0.00785829	0.0143038	0.00998577	0.0137285	0.00985166	0.0114111	IL17A	100-1000
1559	0	0	0.0130384	0.00617386	0.0130801	0.00643612	0.012764	0.00643158	0.00965401	CYP2C9	100-1000
5451	0	0	0.00636721	0.00219822	0.00668456	0.00267903	0.00584077	0.00218826	0.00432634	POU2F1	1000-5000
6531	0	0	0.00547689	0.00111243	0.00687035	0.00264318	0.00670109	0.00229758	0.00418359	SLC6A3	1000-5000
5980	0	0	0.00340447	0.00246915	0.00515632	0.00418142	0.00347307	0.0013268	0.00333521	REV3L	1000-5000

### Sheet: BPS
geneid	ori	Input	run1	run2	run3	run4	run5	run6	avg	symbol	types
2099	0	0	0.0828895	0.0928296	0.0827481	0.0928101	0.083059	0.0932383	0.0879291	ESR1	top100
367	0	0	0.0508002	0.0607569	0.0505909	0.0606461	0.0507252	0.0607128	0.0557053	AR	top100
3091	0	0	0.0409127	0.042552	0.0405206	0.0421286	0.04118	0.0427121	0.0416677	HIF1A	top100
8856	0	0	0.0385765	0.039377	0.0387133	0.0396073	0.0388028	0.0392493	0.0390544	NR1I2	top100
2100	0	0	0.0315165	0.0304055	0.0311352	0.0300954	0.0308971	0.0301574	0.0307012	ESR2	top100
2908	0	0	0.0250842	0.0253921	0.0258572	0.0262637	0.025164	0.0256924	0.0255756	NR3C1	top100
5465	0	0	0.0226227	0.027995	0.0231578	0.0274378	0.0216749	0.0266432	0.0249219	PPARA	top100
5468	0	0	0.0230841	0.0143463	0.0231809	0.0142855	0.0232405	0.0143829	0.0187534	PPARG	100-1000
1588	0	0	0.0176358	0.0135626	0.0178822	0.0137753	0.0178241	0.013837	0.0157528	CYP19A1	100-1000
5241	0	0	0.0141956	0.0141157	0.0142434	0.0141325	0.0143183	0.0140569	0.0141771	PGR	100-1000
6469	0	0	0.00627983	0.00425624	0.00757461	0.00586359	0.0070147	0.00520592	0.00603248	SHH	1000-5000
4306	0	0	0.00646832	0.00461439	0.0069997	0.00547443	0.00617341	0.0043	0.00567171	NR3C2	1000-5000

### Sheet: summary
	# of gene	top100	100-1000	1000-5000	5000-10000	% of top1000 genes
	BPA	20	12	15	7	0.592593
	BPB	23	20	21	10	0.581081
	BPF	10	5	3	0	0.833333
	BPS	8	3	2	0	0.846154
	Percentage	top100	100-1000	1000-5000	5000-1000
	BPA	0.2	0.0133333	0.00375	0.0014
	BPB	0.23	0.0222222	0.00525	0.002
	BPF	0.1	0.00555556	0.00075	0
	BPS	0.08	0.00333333	0.0005	0
